# Real time health monitoring through urine metabolomics

**DOI:** 10.1101/681742

**Authors:** Ian Miller, Sean R. Peters, Katherine A. Overmyer, Brett R. Paulson, Michael S. Westphall, Joshua J. Coon

## Abstract

Current healthcare practices are reactive and based on limited physiological information collected months or years apart. By enabling patients and healthy consumers access to continuous measurements of health, wearable devices and digital medicine stand to realize highly personalized and preventative care. However, most current digital technologies provide information on a limited set of physiological traits, such as heart rate and step count, which alone offer little insight into the etiology of most diseases. Here we propose to integrate data from biohealth smartphone applications with continuous metabolic phenotypes derived from urine metabolites. This combination of molecular phenotypes with quantitative measurements of lifestyle reflect the biological consequences of human behavior in real time. We present data from an observational study involving two healthy subjects and discuss the challenges, opportunities, and implications of integrating this new layer of physiological information into digital medicine. Though our dataset is limited to two subjects, our analysis (also available through an interactive <u>web-based visualization tool</u>) provides an initial framework to monitor lifestyle factors, such as nutrition, drug metabolism, exercise, and sleep using urine metabolites.
