## Supplementary Dataset 1 for "Real time health monitoring through urine metabolomics"

### Sheet: Sheet1
metaboliteid	HMDB synonym	HMDB ID	normal concentration	units	AssocitedDiseases
4-hydroxybenzeneacetic acid 2 tms	p-hydroxyphenylacetic acid	HMDB0000020		umol/mmol creatinine	Perillyl alcohol administration for cancer treatment,Colorectal cancer,Crohn's disease,Epilepsy,Schizophrenia,Fumarase deficiency,Lung Cancer,Spina Bifida,Phenylketonuria,Eosinophilic esophagitis,Ulcerative colitis
adenine 2 tms	adenine	HMDB0000034	4.087 +/- 1.149	umol/mmol creatinine	Alzheimer's disease,Colorectal cancer,Crohn's disease,Frontotemporal dementia,Meningitis,Tuberculous meningitis,Thymidine treatment,Eosinophilic esophagitis,Ulcerative colitis,Lewy body disease
adenosine 4 tms	adenosine	HMDB0000050	0.50 (0.09-0.92)	umol/mmol creatinine	Adenylosuccinate lyase deficiency,Alzheimer's disease,Colorectal cancer,Crohn's disease,Septic shock,Frontotemporal dementia,Irritable bowel syndrome,Eosinophilic esophagitis,Adenosine kinase deficiency,Ulcerative colitis,Lewy body disease
citric acid 3 tms	citric acid	HMDB0000094	226.32 +/- 98.12	umol/mmol creatinine	2-Ketoglutarate dehydrogenase complex deficiency,Alzheimer's disease,Pregnancy,Argininosuccinic aciduria,Canavan disease,Colorectal cancer,Crohn's disease,Diabetes mellitus type 1,Schizophrenia,Frontotemporal dementia,Hyperoxalemia,Irritable bowel syndrome,Lung Cancer,Maple syrup urine disease,Paraquat poisoning,Phenylketonuria,Propionic acidemia,Rhabdomyolysis,Tyrosinemia I,Pancreatic cancer,Pri…
citric acid 4 tms	citric acid	HMDB0000094	226.32 +/- 98.12	umol/mmol creatinine	2-Ketoglutarate dehydrogenase complex deficiency,Alzheimer's disease,Pregnancy,Argininosuccinic aciduria,Canavan disease,Colorectal cancer,Crohn's disease,Diabetes mellitus type 1,Schizophrenia,Frontotemporal dementia,Hyperoxalemia,Irritable bowel syndrome,Lung Cancer,Maple syrup urine disease,Paraquat poisoning,Phenylketonuria,Propionic acidemia,Rhabdomyolysis,Tyrosinemia I,Pancreatic cancer,Pri…
gamma aminobutyric acid 3 tms	gamma-aminobutyric acid	HMDB0000112	2.9 (2.7-3.3)	umol/mmol creatinine	Alzheimer's disease,Perillyl alcohol administration for cancer treatment,Colorectal cancer,Febrile seizures,Crohn's disease,Diabetes mellitus type 1,Epilepsy,Frontotemporal dementia,Hepatic encephalopathy,Hyper beta-alaninemia,Irritable bowel syndrome,Meningitis,Tuberculous meningitis,Periodontal disease,Pancreatic cancer,Gaba-transaminase deficiency,Eosinophilic esophagitis,Pyridoxine-dependent …
glycolic acid 2 tms	glycolic acid	HMDB0000115	77.1 (33.1-122.0)	umol/mmol creatinine	Biliary atresia,Colorectal cancer,D-2-hydroxyglutaric aciduria,Ethylene glycol poisoning,Schizophrenia,Fumarase deficiency,Glutaric acidemia type 2,Glycolic aciduria,Hemodialysis,Lung Cancer,Transurethral resection of the prostate,Primary hyperoxaluria I,Eosinophilic esophagitis,Branched-chain Keto Acid Dehydrogenase Kinase Deficiency
glycine 3 tms	glycine	HMDB0000123	312.536 +/- 214.068	umol/mmol creatinine	3-Phosphoglycerate dehydrogenase deficiency,Alzheimer's disease,Pregnancy,Argininosuccinic aciduria,Autism,Autosomal dominant polycystic kidney disease,3-Methyl-crotonyl-glycinuria,Perillyl alcohol administration for cancer treatment,Carbamoyl Phosphate Synthetase Deficiency,Colorectal cancer,Crohn's disease,D-Glyceric acidemia,Schizophrenia,Frontotemporal dementia,Glucoglycinuria,Histidinemia,Ir…
glycerol 3-phosphate 4 tms	glycerol 3-phosphate	HMDB0000126			Alzheimer's disease,Colorectal cancer,Frontotemporal dementia,Lewy body disease
guanine 3 tms	guanine	HMDB0000132	0.37 (0.18-0.57)	umol/mmol creatinine	Alzheimer's disease,Colorectal cancer,Frontotemporal dementia,Lesch-Nyhan syndrome,Lewy body disease
galactose 5 tms	d-galactose	HMDB0000143	10.034 +/- 12.935	umol/mmol creatinine	Colorectal cancer,Galactose-1-phosphate uridyltransferase deficiency,Galactosemia type 1,Eosinophilic esophagitis,Galactosemia,Patent Ductus Venosus
hypoxanthine 2 tms	hypoxanthine	HMDB0000157		umol/mmol creatinine	Alzheimer's disease,Autosomal dominant polycystic kidney disease,3-Methyl-crotonyl-glycinuria,Perillyl alcohol administration for cancer treatment,Canavan disease,Colorectal cancer,Crohn's disease,Degenerative disc disease,Frontotemporal dementia,Hepatocellular carcinoma,Hydrocephalus,Irritable bowel syndrome,Lesch-Nyhan syndrome,Lung Cancer,Periodontal disease,Rheumatoid arthritis,Sulfite oxidas…
tyrosine 3 tms	l-tyrosine	HMDB0000158		umol/mmol creatinine	Alzheimer's disease,Pregnancy,Autism,Perillyl alcohol administration for cancer treatment,Cachexia,Colorectal cancer,Crohn's disease,Epilepsy,Schizophrenia,Frontotemporal dementia,Fumarase deficiency,Hawkinsinuria,Hypermethioninemia,Hypothyroidism,Irritable bowel syndrome,Leukemia,Myocardial infarction,Obesity,Periodontal disease,Tyrosinemia,Tyrosinemia I,Viral infection,Pancreatic cancer,Eosinop…
phenylalanine 2 tms	l-phenylalanine	HMDB0000159	15.2043 +/- 4.9763	umol/mmol creatinine	6-Pyruvoyltetrahydropterin synthase deficiency,Alzheimer's disease,Pregnancy,Autism,Bacterial infections,Perillyl alcohol administration for cancer treatment,Colorectal cancer,Crohn's disease,Dengue fever,Epilepsy,Schizophrenia,Frontotemporal dementia,Guanosine triphosphate cyclohydrolase deficiency,Hypothyroidism,Irritable bowel syndrome,Leukemia,Maple syrup urine disease,Myocardial infarction,O…
threonine 3 tms	l-threonine	HMDB0000167	34.7611 +/- 13.8297	umol/mmol creatinine	Alzheimer's disease,Pregnancy,Autism,Autosomal dominant polycystic kidney disease,Perillyl alcohol administration for cancer treatment,Colorectal cancer,Crohn's disease,Epilepsy,Schizophrenia,Frontotemporal dementia,Fumarase deficiency,Heart failure,Irritable bowel syndrome,Leukemia,Obesity,Periodontal disease,Rheumatoid arthritis,Pancreatic cancer,Eosinophilic esophagitis,Citrullinemia type II, …
asparagine 3 tms	l-asparagine	HMDB0000168	9.211 (3.289-15.1)	umol/mmol creatinine	Alzheimer's disease,Pregnancy,Celiac disease,Colorectal cancer,Crohn's disease,Cystic fibrosis,Epilepsy,Schizophrenia,Frontotemporal dementia,Fumarase deficiency,Leukemia,Uremia,Gout,Eosinophilic esophagitis,Ulcerative colitis,Early preeclampsia,Late-onset preeclampsia,Lewy body disease
histidine 3 tms	l-histidine	HMDB0000177		umol/mmol creatinine	Alzheimer's disease,Argininosuccinic aciduria,Autism,Autosomal dominant polycystic kidney disease,Perillyl alcohol administration for cancer treatment,Celiac disease,Colorectal cancer,Crohn's disease,Dengue fever,Epilepsy,Schizophrenia,Frontotemporal dementia,Fumarase deficiency,Histidinemia,Leukemia,Maple syrup urine disease,Obesity,Periodontal disease,Phenylketonuria,Propionic acidemia,Tyrosine…
lactose 8 tms	alpha-lactose	HMDB0000186	6.08 +/- 6.07	umol/mmol creatinine	Eosinophilic esophagitis,Lactose Intolerance
serine 3 tms	l-serine	HMDB0000187	79.5556 +/- 24.8501	umol/mmol creatinine	3-Phosphoglycerate dehydrogenase deficiency,Alzheimer's disease,Pregnancy,Autism,Autosomal dominant polycystic kidney disease,Perillyl alcohol administration for cancer treatment,Colorectal cancer,Crohn's disease,Schizophrenia,Frontotemporal dementia,Fumarase deficiency,Heart failure,Irritable bowel syndrome,Juvenile myoclonic epilepsy,Leukemia,Lung Cancer,Obesity,Periodontal disease,Refractory l…
cystine 4 tms	l-cystine	HMDB0000192		umol/mmol creatinine	Acute seizures,Alzheimer's disease,Colorectal cancer,Cystinuria,Schizophrenia,Fumarase deficiency,Juvenile myoclonic epilepsy,Parkinson's disease,Refractory localization-related epilepsy,Hyperdibasic aminoaciduria I,Eosinophilic esophagitis,Molybdenum cofactor deficiency,Hyperlysinuria
myo-inositol 6 tms	myo-inositol	HMDB0000211	6.11 +/- 6.25	umol/mmol creatinine	Alzheimer's disease,Cachexia,Colorectal cancer,Schizophrenia,Ribose-5-phosphate isomerase deficiency,Eosinophilic esophagitis
orotic acid 3 tms	orotic acid	HMDB0000226	0.0350-0.260	umol/mmol creatinine	Canavan disease,Colorectal cancer,Crohn's disease,Lysinuric protein intolerance,Ornithine transcarbamylase deficiency,N-acetylglutamate synthetase deficiency,Orotic aciduria I,Hyperornithinemia-hyperammonemia-homocitrullinuria,Phosphoenolpyruvate Carboxykinase Deficiency 1, Cytosolic,Ulcerative colitis
quinolinic acid 2 tms	quinolinic acid	HMDB0000232	3.9 (0.9-15.1)	umol/mmol creatinine	AIDS,Amyotrophic lateral sclerosis,Anemia,Traumatic brain injury,CNS infections,CNS tumors,Convulsion,Hepatic coma,Hydrocephalus,Intraventricular hemorrhage,Malaria,Tuberculous meningitis,Eosinophilic esophagitis,Nicotinamide Adenine Dinucleotide Deficiency,Familial amyotrophic lateral sclerosis,Sporadic amyotrophic lateral sclerosis
sucrose 8 tms	sucrose	HMDB0000258		umol/mmol creatinine	Autosomal dominant polycystic kidney disease,Colorectal cancer,Crohn's disease,Lung Cancer,Sepsis,Eosinophilic esophagitis,Ulcerative colitis
thymine 2 tms	thymine	HMDB0000262	0.791	umol/mmol creatinine	Beta-ureidopropionase deficiency,Colorectal cancer,Dihydropyrimidine dehydrogenase deficiency,Temporomandibular joint disorder,Thymidine treatment
uric acid 4 tms	uric acid	HMDB0000289	200 +/- 0	umol/mmol creatinine	Bacterial meningitis,3-Methyl-crotonyl-glycinuria,Cachexia,Canavan disease,Colorectal cancer,Degenerative disc disease,Diabetes mellitus type 2,Schizophrenia,Fructose-1,6-diphosphatase deficiency,Stomach cancer,Impaired glucose tolerance,Lesch-Nyhan syndrome,Meningitis,Multiple sclerosis,Fanconi syndrome,Sulfite oxidase deficiency, ISOLATED,Uremia,Primary hypomagnesemia,Xanthinuria type 1,Gout,AT…
vanillylmandelic acid 3 tms	vanillylmandelic acid	HMDB0000291	1.6 (0.6-2.8)	umol/mmol creatinine	Aromatic L-amino acid decarboxylase deficiency,Colorectal cancer,Phenylketonuria,Eosinophilic esophagitis,Brunner Syndrome
xanthine 3 tms	xanthine	HMDB0000292		umol/mmol creatinine	3-Methyl-crotonyl-glycinuria,Canavan disease,Colorectal cancer,Crohn's disease,Cystic fibrosis,Degenerative disc disease,Hydrocephalus,Lesch-Nyhan syndrome,Sulfite oxidase deficiency, ISOLATED,Xanthinuria type 1,Eosinophilic esophagitis,Molybdenum cofactor deficiency,Xanthinuria type II,Adenosine kinase deficiency,Molybdenium co-factor deficiency,Phosphoribosylpyrophosphate Synthetase Superactivi…
urea 2 tms	urea	HMDB0000294	29.6 (6.579-52.6)	umol/mmol creatinine	Perillyl alcohol administration for cancer treatment,Cirrhosis,Colorectal cancer,Dimethylglycine Dehydrogenase Deficiency,Hepatocellular carcinoma,Meningitis,Tuberculous meningitis,Primary hypomagnesemia,Cholesteryl ester storage disease,Eosinophilic esophagitis,Bartter Syndrome, Type 2, Antenatal,Bartter Syndrome, Type 4B, Neonatal, With Sensorineural Deafness
xanthosine 5 tms	xanthosine	HMDB0000299	0.59 +/- 0.36	umol/mmol creatinine	Colorectal cancer,Crohn's disease,Ulcerative colitis,Metastatic melanoma
3-hydroxybutyric acid 2 tms	3-hydroxybutyric acid	HMDB0000357	2.0 (0.6-5.6)	umol/mmol creatinine	Adrenal hyperplasia, congenital, due to 3-beta-hydroxysteroid dehydrogenase 2 deficiency,2-Ketoglutarate dehydrogenase complex deficiency,3-Hydroxy-3-methylglutaryl-CoA lyase deficiency,Medium Chain Acyl-CoA Dehydrogenase Deficiency,Alzheimer's disease,Pregnancy,Anoxia,Carnitine palmitoyltransferase I deficiency,Colorectal cancer,Crohn's disease,Diabetes mellitus type 2,Schizophrenia,Frontotempor…
3-deoxytetronic acid 3 tms	2,4-dihydroxybutanoic acid	HMDB0000360	4.3 (3.3-1.3)	umol/mmol creatinine
3-(3-hydroxyphenyl)propanoic acid 2 tms	3-(3-hydroxyphenyl)propanoic acid	HMDB0000375	0.043 +/- 0.006	umol/mmol creatinine	Colorectal cancer,Irritable bowel syndrome,Diverticular disease,Eosinophilic esophagitis
hydrocaffeic acid 3 tms	3,4-dihydroxyhydrocinnamic acid	HMDB0000423	0.154 +/- 0.02	umol/mmol creatinine	Colorectal cancer,Eosinophilic esophagitis
furoylglycine tms	2-furoylglycine	HMDB0000439	0.1679–5.1916	umol/mmol creatinine	Colorectal cancer,Eosinophilic esophagitis
2-aminobutyric acid 2 tms	l-alpha-aminobutyric acid	HMDB0000452		umol/mmol creatinine	Alzheimer's disease,Cancer with metastatic bone disease,Colorectal cancer,Schizophrenia,Kidney disease,Eosinophilic esophagitis
6-biopterin 4 tms	biopterin	HMDB0000468	0.5-3.0	umol/mmol creatinine	6-Pyruvoyltetrahydropterin synthase deficiency,Parkinson's disease,Pterin-4a carbinolamine dehydratase deficiency,Segawa Syndrome,Sepiapterin reductase deficiency,Urocanase deficiency
2,3-dihydroxybutanoic acid 3 tms	4-deoxyerythronic acid	HMDB0000498	5.0 +/- 3.0	umol/mmol creatinine
2-aminoadipic acid 3 tms	aminoadipic acid	HMDB0000510		umol/mmol creatinine	Alpha-aminoadipic aciduria,Colorectal cancer,Crohn's disease,Schizophrenia,2-Ketoadipic acidemia,Eosinophilic esophagitis,Alpha-aminoadipic and alpha-ketoadipic aciduria,Ulcerative colitis,Metastatic melanoma
arginine 3 tms	l-arginine	HMDB0000517	1.515 (0.395 - 2.632)	umol/mmol creatinine	Alzheimer's disease,Pregnancy,Argininemia,Argininosuccinic aciduria,Autism,Chronic renal failure,Citrullinemia type I,Colorectal cancer,Crohn's disease,Cystinuria,Schizophrenia,Frontotemporal dementia,Heart failure,Hyperargininemia,Irritable bowel syndrome,Leukemia,Lysinuric protein intolerance,Maple syrup urine disease,Obesity,Intestinal failure,Propionic acidemia,Tyrosinemia I,N-acetylglutamate…
3-methyladipic acid 2 tms	3-methyladipic acid	HMDB0000555	2.1 (0.9-5.6)	umol/mmol creatinine	Refsum's disease,Colorectal cancer,Crohn's disease,Eosinophilic esophagitis,Ulcerative colitis
creatinine 3 tms	creatinine	HMDB0000562	9.6-16	uM	21-Hydroxylase deficiency,Alzheimer's disease,Pregnancy,3-Methyl-crotonyl-glycinuria,Canavan disease,Chronic renal failure,Colorectal cancer,Crohn's disease,Cystic fibrosis,Dimethylglycine Dehydrogenase Deficiency,Schizophrenia,Frontotemporal dementia,Stomach cancer,Hyperoxalemia,Isovaleric acidemia,Lesch-Nyhan syndrome,Maple syrup urine disease,Paraquat poisoning,Phenylketonuria,Propionic acidem…
gluconic acid 6 tms	gluconic acid	HMDB0000625	63.463 +/- 28.036	umol/mmol creatinine	Colorectal cancer,Schizophrenia,Eosinophilic esophagitis
methylmaleic acid 2 tms*	citraconic acid	HMDB0000634	1.6 (0.9-2.1)	umol/mmol creatinine	Colorectal cancer
glutamine 3 tms	l-glutamine	HMDB0000641	94.945 +/- 48.611	umol/mmol creatinine	Alzheimer's disease,Pregnancy,Perillyl alcohol administration for cancer treatment,Carbamoyl Phosphate Synthetase Deficiency,Colorectal cancer,Crohn's disease,Epilepsy,Schizophrenia,Frontotemporal dementia,Fumarase deficiency,Irritable bowel syndrome,Leukemia,Maple syrup urine disease,Obesity,Periodontal disease,Propionic acidemia,Pancreatic cancer,N-acetylglutamate synthetase deficiency,Eosinoph…
arabinose 4 tms	l-arabinose	HMDB0000646	13.3 (1.3-22.0)	umol/mmol creatinine	Colorectal cancer,Ribose-5-phosphate isomerase deficiency,Eosinophilic esophagitis
methionine 2 tms	l-methionine	HMDB0000696	1.21 +/- 1.20	umol/mmol creatinine	Pregnancy,Autism,Celiac disease,Colorectal cancer,Crohn's disease,Epilepsy,Schizophrenia,Fumarase deficiency,Heart failure,Homocystinuria,Hypermethioninemia,Irritable bowel syndrome,Leukemia,Methionine adenosyltransferase deficiency,Methylenetetrahydrofolate reductase deficiency,Obesity,Rheumatoid arthritis,Tyrosinemia,Glycine N-methyltransferase deficiency,Diverticular disease,Eosinophilic esoph…
hydracrylic acid 2 tms	hydroxypropionic acid	HMDB0000700	52.003 +/- 19.151	umol/mmol creatinine	Biotinidase deficiency,Colorectal cancer,Stomach cancer,Propionic acidemia,Eosinophilic esophagitis,Branched-chain Keto Acid Dehydrogenase Kinase Deficiency
hippuric acid tms	hippuric acid	HMDB0000714	205.479 +/- 143.911	umol/mmol creatinine	Argininosuccinic aciduria,Colorectal cancer,Crohn's disease,Diabetes mellitus type 1,Schizophrenia,Lung Cancer,Maple syrup urine disease,Obesity,Paraquat poisoning,Phenylketonuria,Propionic acidemia,Tyrosinemia I,Uremia,Eosinophilic esophagitis,Ulcerative colitis
hydrocinnamic acid 3 tms	hydrocinnamic acid	HMDB0000764	0.176 +/- 0.075	umol/mmol creatinine	Colorectal cancer,Crohn's disease,Irritable bowel syndrome,Prostate cancer,Ulcerative colitis
n-acetyltyrosine 2 tms	n-acetyl-l-tyrosine	HMDB0000866	<10	umol/mmol creatinine	Aromatic L-amino acid decarboxylase deficiency,Autosomal dominant polycystic kidney disease,Colorectal cancer,Preterm birth,Tyrosinemia I
4-methylcatechol 2 tms	4-methylcatechol	HMDB0000873	1.8 +/- 1.2	umol/mmol creatinine	Colorectal cancer,Smoking
xanthurenic acid 3 tms	xanthurenic acid	HMDB0000881	0.10 +/- 0.17	umol/mmol creatinine	Colorectal cancer,Hemodialysis,Kynureninase deficiency,Eosinophilic esophagitis
valine 2 tms	l-valine	HMDB0000883	9.3735 +/- 3.2488	umol/mmol creatinine	Alzheimer's disease,Pregnancy,Autism,Autosomal dominant polycystic kidney disease,Perillyl alcohol administration for cancer treatment,Cachexia,Colorectal cancer,Crohn's disease,Diabetes mellitus type 1,Epilepsy,Schizophrenia,Frontotemporal dementia,Irritable bowel syndrome,Leukemia,Lung Cancer,Maple syrup urine disease,Obesity,Paraquat poisoning,Periodontal disease,Phenylketonuria,Rheumatoid art…
tryptophan 3 tms	l-tryptophan	HMDB0000929	5.263 (1.316-9.211)	umol/mmol creatinine	Alzheimer's disease,Autism,Perillyl alcohol administration for cancer treatment,Cachexia,Celiac disease,Colorectal cancer,Crohn's disease,Epilepsy,Schizophrenia,Friedreich's ataxia,Frontotemporal dementia,Hartnup disease,Hypothyroidism,Irritable bowel syndrome,Leukemia,Obesity,Olivopontocerebral atrophy,Ovarian cancer,Periodontal disease,Rheumatoid arthritis,Hereditary spastic paraplegia,Pancreat…
threonic acid 3 tms	threonic acid	HMDB0000943	3.1(1.7-13.7)	umol/mmol creatinine	Colorectal cancer,Cystic fibrosis,Stomach cancer,Eosinophilic esophagitis
aconitic acid 3 tms	trans-aconitic acid	HMDB0000958	6.6 (1.8-25.1)	umol/mmol creatinine	Lung Cancer,Eosinophilic esophagitis,Amish lethal microcephaly
tiglylglycine tms	tiglylglycine	HMDB0000959	0.4703–3.1901	umol/mmol creatinine	Ketosis,Propionic acidemia,Beta-ketothiolase deficiency,2-Methyl-3-hydroxybutyryl-CoA dehydrogenase deficiency
trehalose 8 tms	trehalose	HMDB0000975	5.298	umol/mmol creatinine
aminomalonic acid 3 tms	aminomalonic acid	HMDB0001147
3,4-dihydroxyphenylacetic acid 3 tms	3,4-dihydroxybenzeneacetic acid	HMDB0001336	0.044 +/- 0.006	umol/mmol creatinine	Alzheimer's disease,Colorectal cancer,Encephalitis,Hypothyroidism
2-hydroxy-2-methylbutyric acid 2 tms	2-hydroxy-2-methylbutyric acid	HMDB0001987	0.8(0.4-1.5)	umol/mmol creatinine	tert-Amyl-methyl ether exposed,Eosinophilic esophagitis
phosphoric acid	phosphoric acid	HMDB0002142	1000-4900	umol/mmol creatinine
oxalic acid 2 tms	oxalic acid	HMDB0002329	0-101	umol/mmol creatinine	Fumarase deficiency,Glycolic aciduria,Hemodialysis,Uremia,Primary hyperoxaluria I
5-hydroxymethyl-2-furoic acid 2 tms	sumiki's acid	HMDB0002432	1.6	umol/mmol creatinine	Colorectal cancer,Eosinophilic esophagitis
b-aminoisobutyric acid 3 tms	3-aminoisobutanoic acid	HMDB0003911	25.9 (2.2-140.0)	umol/mmol creatinine	Colorectal cancer,Methylmalonate semialdehyde dehydrogenase deficiency,Eosinophilic esophagitis,D-Lactic Acidosis
gallic acid 4 tms	gallic acid	HMDB0005807	0.006 +/- 0.001	umol/mmol creatinine	Colorectal cancer
7-methylguanine 2 tms	n2-methylguanine	HMDB0006040	0.20 (0.16-0.23)	umol/mmol creatinine
scyllo-inositol 6 tms	scyllo-inositol	HMDB0006088		umol/mmol creatinine	Alcoholism,Colorectal cancer,Diabetes mellitus type 2
pyrogallol 3 tms	1,2,3-trihydroxybenzene	HMDB0013674	0.07	umol/mmol creatinine
ephedrine 2 tms	ephedrine	HMDB0015451		umol/mmol creatinine
ritalinic acid 2 tms*	ritalinic acid	HMDB0042008
2-hydroxyglutaric acid 3 tms	2-hydroxyglutarate	HMDB0059655	33.0 (13.3-77.9)	umol/mmol creatinine	Cerebrotendinous xanthomatosis,Colorectal cancer,D-2-hydroxyglutaric aciduria,L-2-Hydroxyglutaric aciduria,Glutaric aciduria II,Eosinophilic esophagitis,D, L-2-hydroxyglutaric aciduria,3-Hydroxyacyl-CoA dehydrogenase deficiency,Deafness, Onychodystrophy, Osteodystrophy, Mental Retardation, and Seizures Syndrome
2-deoxypentonic acid	2-deoxypentonic acid	HMDB0059753
dihydroferulic acid 2 tms	dihydroferulic acid	HMDB0062121			Colorectal cancer
2-hydroxyglutaric acid-1-ethyl ester
4-hydroxy-3-methoxyphenyl ethylene glycol
4-hydroxy-hippuric acid
4-o-feruloylquinic acid
5-hydroxypipecolic acid
5-o-feruloylquinic acid
acetominophen
adenosine 5-s-methyl-5-thio-n
allocholic acid
amino levulinic acid
butanoic acid, 2-{(trimethylsilyl)oxy]
catechine
ethyldiethanolamine
eugenol
fructose
galacturonic acid
hydroxy-methylglutaric acid
lanthionine
lyxopyranose
meso-erythritol
methyl-cysteine
phenoxyacetic acid
quininic acid
tromethamine
unknown rt 14.842677_ethylglucuronide
xanthopterin
