## Supplementary Dataset 2 for "Real time health monitoring through urine metabolomics"

### Sheet: Sheet1
disease	metabolite_count	CDC Disease Category	General Category	CDC CAUSES OF DEATH Code
Obesity	586	NA	Lifestyle	E65-E68
Pregnancy	578	NA	Women's Health	O00-O99
Colorectal cancer	382	Cancer	Cancer	C18-C21
Eosinophilic esophagitis	334	NA	Inflammation	K20-K22
Ulcerative colitis	171	NA	Inflammation	K50-K51
Crohn's disease	156	NA	Inflammation	K50-K51
Alzheimer's disease	100	Alzheimer's Disease	Alzheimer's Disease	G30
Schizophrenia	97	NA	Mental Health/Neurological Disorders	F20-F29
Perillyl alcohol administration for cancer treatment	95	NA	NA	NA
Irritable bowel syndrome	73	NA	Inflammation	NA
Celiac disease	57	NA	Inflammation	NA
Autism	49	NA	Mental Health/Neurological Disorders	NA
Nonalcoholic fatty liver disease	47	NA	Liver Disease	NA
Uremia	46	Kidney Disease	Kidney Disease	NA
Frontotemporal dementia	45	NA	Mental Health/Neurological Disorders	NA
Lewy body disease	45	NA	Mental Health/Neurological Disorders	NA
Pancreatic cancer	43	Cancer	Cancer	NA
Autosomal dominant polycystic kidney disease	43	Kidney Disease	Kidney Disease	NA
Diabetes mellitus type 2	42	Diabetes	Diabetes	NA
Early preeclampsia	42	NA	Women's Health	NA
Lung Cancer	38	Cancer	Cancer	NA
Parkinson's disease	37	NA	Mental Health/Neurological Disorders	NA
Late-onset preeclampsia	36	NA	Women's Health	NA
Propionic acidemia	34	NA	Metabolic Disorder	NA
Leukemia	34	Cancer	Cancer	NA
Periodontal disease	33	NA	Infectious Disease	NA
Multiple sclerosis	32	NA	Autoimmune Disease	NA
Cirrhosis	29	NA	Liver Disease	NA
Rheumatoid arthritis	28	NA	Autoimmune Disease	NA
Fumarase deficiency	26	NA	Metabolic Disorder	NA
Maple syrup urine disease	25	NA	Metabolic Disorder	NA
Phenylketonuria	25	NA	Metabolic Disorder	NA
Kidney disease	24	Kidney Disease	Kidney Disease	NA
Medium Chain Acyl-CoA Dehydrogenase Deficiency	24	NA	Metabolic Disorder	NA
Pervasive developmental disorder not otherwise specified	24	NA	NA	NA
Epilepsy	23	NA	Mental Health/Neurological Disorders	NA
Diverticular disease	22	NA	GI Disease	NA
Cystic fibrosis	20	NA	Inflammation	NA
Canavan disease	19	NA	Mental Health/Neurological Disorders	NA
3-Hydroxy-3-methylglutaryl-CoA lyase deficiency	19	NA	Metabolic Disorder	NA
Meningitis	17	NA	Infectious Disease	NA
Metastatic melanoma	17	Cancer	Cancer	NA
Isovaleric acidemia	17	NA	Metabolic Disorder	NA
Prostate cancer	17	Cancer	Cancer	NA
Adrenal hyperplasia, congenital, due to 3-beta-hydroxysteroid dehydrogenase 2 deficiency	15	NA	Metabolic Disorder	NA
Thyroid cancer	15	Cancer	Cancer	NA
Lipoyltransferase 1 Deficiency	15	NA	Metabolic Disorder	NA
Hemodialysis	14	Kidney Disease	Kidney Disease	NA
Aromatic L-amino acid decarboxylase deficiency	14	NA	Metabolic Disorder	NA
Hypertension	14	Heart Disease	Heart Disease	NA
Alcoholism	14	NA	Lifestyle	NA
Gout	13	NA	Inflammation	NA
3-Hydroxy-3-Methylglutaryl-CoA Synthase Deficiency	13	NA	Metabolic Disorder	NA
Smoking	13	NA	Lifestyle	NA
Asthma	13	CLRD	Inflammation	NA
Dihydrolipoamide Dehydrogenase Deficiency	12	NA	Metabolic Disorder	NA
Hepatocellular carcinoma	12	Cancer	Cancer	NA
Lipoid Congenital Adrenal Hyperplasia	12	NA	NA	NA
Tyrosinemia I	12	NA	NA	NA
3-Methyl-crotonyl-glycinuria	12	NA	NA	NA
Anorexia nervosa	12	NA	NA	NA
Hypothyroidism	12	NA	NA	NA
Diabetes mellitus type 1	12	NA	NA	NA
Ribose-5-phosphate isomerase deficiency	12	NA	NA	NA
Heart failure	11	Heart Disease	Heart Disease	NA
Bartter Syndrome, Type 2, Antenatal	11	NA	NA	NA
Argininosuccinic aciduria	11	NA	NA	NA
Chronic renal failure	11	Kidney Disease	Kidney Disease	NA
Primary hypomagnesemia	11	NA	NA	NA
Major depressive disorder	11	Mental Health	Mental Health/Neurological Disorders	NA
Molybdenum cofactor deficiency	11	NA	NA	NA
Very Long Chain Acyl-CoA Dehydrogenase Deficiency	11	NA	NA	NA
Primary biliary cirrhosis	11	NA	NA	NA
Glutaric aciduria II	11	NA	NA	NA
Adrenal insufficiency, congenital, with 46,XY sex reversal, partial or complete	10	NA	NA	NA
2-Ketoglutarate dehydrogenase complex deficiency	10	NA	NA	NA
Hydrocephalus	10	NA	NA	NA
Iron deficiency	9	NA	NA	NA
Biliary atresia	9	NA	NA	NA
Bartter Syndrome, Type 4A, Neonatal, with Sensorineural Deafness	9	NA	NA	NA
Bartter Syndrome, Type 4B, Neonatal, With Sensorineural Deafness	9	NA	NA	NA
Dimethylglycine Dehydrogenase Deficiency	9	NA	NA	NA
Sulfite oxidase deficiency, ISOLATED	9	NA	NA	NA
N-acetylglutamate synthetase deficiency	9	NA	NA	NA
21-Hydroxylase deficiency	9	NA	NA	NA
Anoxia	9	NA	NA	NA
Stomach cancer	9	Cancer	Cancer	NA
3-Hydroxydicarboxylic aciduria	9	NA	NA	NA
Short Chain Acyl-Coa Dehydrogenase Deficiency	9	NA	NA	NA
3-Hydroxyacyl-CoA dehydrogenase deficiency	8	NA	NA	NA
Sepsis	8	NA	Infectious Disease	NA
Brunner Syndrome	8	NA	NA	NA
Head injury	8	NA	Mental Health/Neurological Disorders	NA
Traumatic brain injury	8	NA	Mental Health/Neurological Disorders	NA
Pearson Syndrome	8	NA	NA	NA
Sepiapterin reductase deficiency	8	NA	NA	NA
Malonyl-Coa decarboxylase deficiency	8	NA	NA	NA
11-beta-Hydroxylase deficiency	7	NA	NA	NA
AIDS	7	NA	Infectious Disease	NA
Bladder infections	7	NA	Infectious Disease	NA
Phosphoenolpyruvate Carboxykinase Deficiency 1, Cytosolic	7	NA	NA	NA
Ovarian cancer	7	Cancer	Cancer	NA
X-linked ichthyosis	7	NA	NA	NA
Citrullinemia type II, neonatal-onset	7	NA	NA	NA
Aromatase deficiency	7	NA	NA	NA
Amish lethal microcephaly	7	NA	NA	NA
Paraquat poisoning	7	NA	NA	NA
Amyotrophic lateral sclerosis	7	NA	NA	NA
Essential hypertension	7	NA	NA	NA
Ileostomy	7	NA	NA	NA
Tuberculous meningitis	6	NA	NA	NA
Congenital Adrenal Hyperplasia, due to 17-Hydroxylase-Deficiency	6	NA	NA	NA
Bartter Syndrome, Type 1, Antenatal	6	NA	NA	NA
Pyruvate carboxylase deficiency	6	NA	NA	NA
Hyperdibasic aminoaciduria I	6	NA	NA	NA
Long-chain Fatty Acids, Defect in Transport of	6	NA	NA	NA
Mitochondrial trifunctional protein deficiency	6	NA	NA	NA
Myopathy, lactic acidosis, and sideroblastic anemia 1	6	NA	NA	NA
Pyruvate dehydrogenase phosphatase deficiency	6	NA	NA	NA
Liver disease	6	NA	Liver Disease	NA
Duchenne Muscular Dystrophy	6	NA	NA	NA
Deafness, Onychodystrophy, Osteodystrophy, Mental Retardation, and Seizures Syndrome	6	NA	NA	NA
D-2-hydroxyglutaric aciduria	6	NA	NA	NA
Branched-chain Keto Acid Dehydrogenase Kinase Deficiency	6	NA	NA	NA
Pyridoxamine 5-prime-phosphate oxidase deficiency	6	NA	NA	NA
Short/branched chain acyl-CoA dehydrogenase deficiency	6	NA	NA	NA
Lesch-Nyhan syndrome	6	NA	NA	NA
Degenerative disc disease	6	NA	NA	NA
Hawkinsinuria	6	NA	NA	NA
Nicotinamide Adenine Dinucleotide Deficiency	6	NA	NA	NA
Bartter Syndrome, Type 3	6	NA	NA	NA
Ethylmalonic encephalopathy	6	NA	NA	NA
Thymidine treatment	5	NA	NA	NA
Congenital chloride diarrhea	5	NA	NA	NA
Enteritis	5	NA	Inflammation	NA
Hypermethioninemia	5	NA	NA	NA
Adenosine kinase deficiency	5	NA	NA	NA
Carnitine palmitoyltransferase I deficiency	5	NA	NA	NA
Cerebral creatine deficiency syndrome 2	5	NA	NA	NA
Cutis laxa, autosomal recessive, type IIIA	5	NA	NA	NA
Growth hormone deficiency	5	NA	NA	NA
Ketosis	5	NA	NA	NA
Oculocerebrorenal syndrome	5	NA	NA	NA
Proprotein Convertase 1/3 Deficiency	5	NA	NA	NA
Cerebral infarction	5	NA	NA	NA
Malaria	5	NA	Infectious Disease	NA
Hyperlysinemia I, familial	5	NA	NA	NA
Vitamin B12 deficiency	5	NA	NA	NA
Friedreich's ataxia	5	NA	NA	NA
Olivopontocerebral atrophy	5	NA	NA	NA
Hereditary spastic paraplegia	5	NA	NA	NA
Fructose-1,6-diphosphatase deficiency	5	NA	NA	NA
Carbamoyl Phosphate Synthetase Deficiency	5	NA	NA	NA
Histidinemia	5	NA	NA	NA
Epilepsy, early-onset, vitamin B6-dependent	5	NA	NA	NA
Cachexia	5	NA	NA	NA
Inflammatory bowel disease	5	NA	Inflammation	NA
Molybdenium co-factor deficiency	5	NA	NA	NA
Acute intermittent porphyria	5	NA	NA	NA
Hyperthyroidism	5	NA	NA	NA
Fanconi syndrome	5	NA	NA	NA
Bartter Syndrome, Type 5, Antenatal, Transient	5	NA	NA	NA
Stroke	5	Stroke	Stroke	NA
Metabolic syndrome	5	NA	NA	NA
Diarrhoea predominant irritable bowel syndrome	5	NA	NA	NA
Abetalipoproteinemia	5	NA	NA	NA
Hypobetalipoproteinemia	5	NA	NA	NA
Dementia	4	NA	Mental Health/Neurological Disorders	NA
Corticosterone methyl oxidase I deficiency	4	NA	NA	NA
Continuous ambulatory peritoneal dialysis	4	NA	NA	NA
Infantile Liver Failure Syndrome 2	4	NA	NA	NA
Argininemia	4	NA	NA	NA
Dihydropyrimidine dehydrogenase deficiency	4	NA	NA	NA
L-2-Hydroxyglutaric aciduria	4	NA	NA	NA
Rhabdomyolysis	4	NA	NA	NA
Subarachnoid hemorrhage	4	NA	NA	NA
Bacterial meningitis	4	NA	Infectious Disease	NA
Encephalitis	4	NA	NA	NA
Pheochromocytoma	4	NA	NA	NA
Purine nucleoside phosphorylase deficiency	4	NA	NA	NA
Dopamine-serotonin Vesicular Transport Defect	4	NA	NA	NA
Hepatic encephalopathy	4	NA	NA	NA
Urocanase deficiency	4	NA	NA	NA
Leigh's syndrome, subacute necrotizing encephalopathy, SNE	4	NA	NA	NA
2-Methyl-3-hydroxybutyryl-CoA dehydrogenase deficiency	4	NA	NA	NA
Refractory localization-related epilepsy	4	NA	NA	NA
Xanthinuria type 1	4	NA	NA	NA
Phosphoribosylpyrophosphate Synthetase Superactivity	4	NA	NA	NA
Temporomandibular joint disorder	4	NA	NA	NA
Mitochondrial pyruvate carrier deficiency	4	NA	NA	NA
Cystinuria	4	NA	NA	NA
Lysinuric protein intolerance	4	NA	NA	NA
Hyperlysinuria	4	NA	NA	NA
3-Methylglutaconic Aciduria type V	4	NA	NA	NA
D-Lactic Acidosis	4	NA	NA	NA
Fructose intolerance, hereditary	4	NA	NA	NA
Protoporphyria, Erythropoietic	4	NA	NA	NA
Beta-mercaptolactate-cysteine Disulfiduria	4	NA	NA	NA
ATIC deficiency	4	NA	NA	NA
Biotinidase deficiency	4	NA	NA	NA
Carnitine-acylcarnitine translocase deficiency	4	NA	NA	NA
Congenital secretory diarrhea	4	NA	NA	NA
Pseudohypoaldosteronism, type I, autosomal dominant	4	NA	NA	NA
Homocystinuria	4	NA	NA	NA
Sjögren-Larsson syndrome	4	NA	NA	NA
Pyruvate dehydrogenase deficiency	3	NA	NA	NA
Short-chain L-3-hydroxyacyl-CoA dehydrogenase deficiency	3	NA	NA	NA
Spina Bifida	3	NA	NA	NA
Hirsutism	3	NA	NA	NA
Smith-Lemli-Opitz syndrome	3	NA	NA	NA
Glucocorticoid resistance	3	NA	NA	NA
Renal tubular acidosis, proximal, with ocular abnormalities and mental retardation	3	NA	NA	NA
Hyperoxalemia	3	NA	NA	NA
Adenylosuccinate lyase deficiency	3	NA	NA	NA
Citrullinemia type I	3	NA	NA	NA
Mitochondrial complex I deficiency due to ACAD9 deficiency	3	NA	NA	NA
Metabolic encephalomyopathic crises, recurrent, with rhabdomyolysis, cardiac arrhythmias, and neurodegeneration	3	NA	NA	NA
Congenital Adrenal Hyperplasia, due to 21-Hydroxylase-Deficiency	3	NA	NA	NA
Cerebral vasospasm	3	NA	NA	NA
Donohue Syndrome	3	NA	NA	NA
2,4-dienoyl-CoA reductase deficiency	3	NA	NA	NA
Methylmalonic aciduria mitochondrial encephelopathy Leigh-like	3	NA	NA	NA
Antley-Bixler syndrome with genital anomalies and disordered steroidogenesis	3	NA	NA	NA
Leptin Deficiency or Dysfunction	3	NA	NA	NA
Refsum's disease	3	NA	NA	NA
Anemia	3	NA	NA	NA
Convulsion	3	NA	NA	NA
Peroxisomal biogenesis defect	3	NA	NA	NA
Pyridoxine-dependent epilepsy	3	NA	NA	NA
Beta-ureidopropionase deficiency	3	NA	NA	NA
Multi-infarct dementia	3	NA	NA	NA
Cystathioninuria	3	NA	NA	NA
Adenosine deaminase deficiency	3	NA	NA	NA
Galactosemia	3	NA	NA	NA
Glycolic aciduria	3	NA	NA	NA
Primary hyperoxaluria I	3	NA	NA	NA
Fibromyalgia	3	NA	NA	NA
Glucagon deficiency	3	NA	NA	NA
Fanconi Bickel syndrome	3	NA	NA	NA
Juvenile myoclonic epilepsy	3	NA	NA	NA
Sarcosinemia	3	NA	NA	NA
Iminoglycinuria	3	NA	NA	NA
Dicarboxylic aminoaciduria	3	NA	NA	NA
Myocardial infarction	3	NA	NA	NA
Tyrosinemia	3	NA	NA	NA
Dengue fever	3	NA	Infectious Disease	NA
Pterin-4a carbinolamine dehydratase deficiency	3	NA	NA	NA
Glutathione synthetase deficiency	3	NA	NA	NA
Peritoneal dialysis	3	NA	NA	NA
3-Hydroxyisobutyryl-coa hydrolase deficiency	3	NA	NA	NA
3-Methylglutaconic Aciduria type VI	3	NA	NA	NA
Tryptophanuria with dwarfism	3	NA	NA	NA
Transcobalamin II deficiency	3	NA	NA	NA
Cobalamin F disease (cblF)	3	NA	NA	NA
Gestational diabetes	3	NA	NA	NA
Alpha-aminoadipic aciduria	3	NA	NA	NA
2-Ketoadipic acidemia	3	NA	NA	NA
CNS infections	3	NA	Infectious Disease	NA
CNS tumors	3	Cancer	Cancer	NA
3-methylglutaconic aciduria type II, X-linked	3	NA	NA	NA
Porphyria	3	NA	NA	NA
Succinic semialdehyde dehydrogenase deficiency	3	NA	NA	NA
Beta-ketothiolase deficiency	3	NA	NA	NA
Glutaryl-CoA dehydrogenase deficiency (GDHD)	3	NA	NA	NA
Glutaric aciduria I	3	NA	NA	NA
Cerebrotendinous xanthomatosis	3	NA	NA	NA
Hyperphosphatasia	3	NA	NA	NA
Hypoparathyroidism-retardation-dysmorphism syndrome	3	NA	NA	NA
Renal tubular acidosis, distal, RTA type 1	3	NA	NA	NA
Hyperargininemia	3	NA	NA	NA
3-Methylglutaconic aciduria type I	3	NA	NA	NA
Gitelman syndrome	3	NA	NA	NA
Seizures, sensorineural deafness, ataxia, mental retardation, and electrolyte imbalance (SESAMES)	3	NA	NA	NA
Hereditary coproporphyria	3	NA	NA	NA
Porphyria cutanea tarda	3	NA	NA	NA
Methylenetetrahydrofolate reductase deficiency	3	NA	NA	NA
D, L-2-hydroxyglutaric aciduria	3	NA	NA	NA
Chronic kidney disease	3	Kidney Disease	Kidney Disease	NA
Sitosterolemia	3	NA	NA	NA
Nephrotic syndrome	3	NA	NA	NA
Thymidine phosphorylase deficiency	2	NA	NA	NA
Dihydropyrimidinase deficiency	2	NA	NA	NA
Acute Lymphoblastic Leukemia	2	NA	NA	NA
Motor neuron disease	2	NA	NA	NA
Lathosterolosis	2	NA	NA	NA
Septic shock	2	NA	NA	NA
Short bowel syndrome	2	NA	NA	NA
Citrullinemia type II, adult-onset	2	NA	NA	NA
Polycystic ovary syndrome	2	NA	NA	NA
Gallbladder disease	2	NA	NA	NA
Bile Acid Synthesis Defect, Congenital, 1	2	NA	NA	NA
Lecithin:cholesterol Acyltransferase Deficiency	2	NA	NA	NA
Wolcott-Rallison syndrome	2	NA	NA	NA
Hyper beta-alaninemia	2	NA	NA	NA
Methylmalonate semialdehyde dehydrogenase deficiency	2	NA	NA	NA
Gaba-transaminase deficiency	2	NA	NA	NA
Hypoxic-ischemic encephalopathy	2	NA	NA	NA
Glucose transporter type 1 deficiency syndrome	2	NA	NA	NA
Ketoacidosis	2	NA	NA	NA
Carnitine transporter defect; primary systemic carnitine deficiency	2	NA	NA	NA
Benign gynecological diseases	2	NA	NA	NA
Bipolar disorder	2	NA	Mental Health/Neurological Disorders	NA
Apparent mineralocorticoid excess	2	NA	NA	NA
Cerebral creatine deficiency syndrome 1	2	NA	NA	NA
Cerebral creatine deficiency syndrome 3	2	NA	NA	NA
Addison's Disease	2	NA	NA	NA
Rhizomelic chondrodysplasia punctata	2	NA	NA	NA
Dopamine Beta-Hydroxylase Deficiency	2	NA	NA	NA
Folate deficiency	2	NA	NA	NA
Glutaric acidemia type 2	2	NA	NA	NA
Transurethral resection of the prostate	2	NA	NA	NA
Narcolepsy	2	NA	Mental Health/Neurological Disorders	NA
Panic disorder	2	NA	Mental Health/Neurological Disorders	NA
Familial partial lipodystrophy	2	NA	NA	NA
Lipodystrophy, Congenital Generalized	2	NA	NA	NA
Partial lipodystrophy	2	NA	NA	NA
3-Phosphoglycerate dehydrogenase deficiency	2	NA	NA	NA
D-Glyceric acidemia	2	NA	NA	NA
D-Glyceric acidura	2	NA	NA	NA
Hyperglycinemia, lactic acidosis, and seizures	2	NA	NA	NA
Neu-Laxova Syndrome 1	2	NA	NA	NA
Phosphoserine Aminotransferase Deficiency	2	NA	NA	NA
Phosphoserine Phosphatase Deficiency	2	NA	NA	NA
Galactosemia type 1	2	NA	NA	NA
Wilson's disease	2	NA	NA	NA
Menstrual cycle	2	NA	Women's Health	NA
Rett syndrome	2	NA	NA	NA
Idiopathic oro-facial pain	2	NA	NA	NA
Viral infection	2	NA	Infectious Disease	NA
6-Pyruvoyltetrahydropterin synthase deficiency	2	NA	NA	NA
Coenzyme Q10 deficiency, primary, 5	2	NA	NA	NA
Alpha-aminoadipic and alpha-ketoadipic aciduria	2	NA	NA	NA
Cytochrome C oxidase deficiency	2	NA	NA	NA
GRACILE syndrome	2	NA	NA	NA
Leigh Syndrome, French Canadian Type	2	NA	NA	NA
Mitochondrial encephalomyopaththy with elevanted methylmalonic acid, SUCLA2	2	NA	NA	NA
Myopathy with lactic acidosis, hereditary	2	NA	NA	NA
Pyruvate dehydrogenase deficiency (E1)	2	NA	NA	NA
Sengers syndrome	2	NA	NA	NA
Combined malonic and methylmalonic aciduria	2	NA	NA	NA
Ornithine transcarbamylase deficiency	2	NA	NA	NA
Orotic aciduria I	2	NA	NA	NA
Salla disease	2	NA	NA	NA
Intraventricular hemorrhage	2	NA	NA	NA
Familial amyotrophic lateral sclerosis	2	NA	NA	NA
Sporadic amyotrophic lateral sclerosis	2	NA	NA	NA
Methylmalonic acidemia	2	NA	NA	NA
Homozygous sickle cell disease	2	NA	NA	NA
Brown-Vialetto-Van Laere Syndrome 1	2	NA	NA	NA
Menkes disease	2	NA	NA	NA
Hypomagnesemia 1, intestinal	2	NA	NA	NA
Supradiaphragmatic malignancy	2	NA	NA	NA
Intestinal failure	2	NA	NA	NA
Aminoacylase I deficiency	2	NA	NA	NA
Congestive heart failure	2	Heart Disease	Heart Disease	NA
Peripheral neuropathy	2	NA	NA	NA
Cystinylglycinuria	2	NA	NA	NA
Brain tumors	2	Cancer	Cancer	NA
Isobutyryl-CoA Dehydrogenase Deficiency	2	NA	NA	NA
Variegate porphyria	2	NA	NA	NA
Hyperzincaemia and hypercalprotectinaemia	2	NA	NA	NA
Aceruloplasminemia	2	NA	NA	NA
Homocystinuria-megaloblastic anemia due to defect in cobalamin metabolism, cblG complementation type	2	NA	NA	NA
Pellagra	2	NA	NA	NA
Mastocytosis	2	NA	NA	NA
Trimethylaminuria	2	NA	NA	NA
Neurodegenerative disease	2	NA	Mental Health/Neurological Disorders	NA
Leukotriene C4-Synthesis Deficiency	2	NA	NA	NA
Anephric patients	2	NA	NA	NA
Cresol poisoning IBS	2	NA	NA	NA
Preeclampsia	2	NA	NA	NA
Ischemia	2	Heart Disease	Heart Disease	NA
Hemolytic uremic syndrome	2	NA	NA	NA
Non-Hodgkin's lymphoma	2	Cancer	Cancer	NA
Prolactinoma	1	NA	NA	NA
Long-chain-3-hydroxyacyl CoA dehydrogenase deficiency	1	NA	NA	NA
Ketotic hypoglycemia	1	NA	NA	NA
3-Hydroxyisobutyric aciduria	1	NA	NA	NA
Metachromatic leukodystrophy	1	NA	NA	NA
Carnosinuria	1	NA	NA	NA
Argininosuccinyl-CoA lyase deficiency	1	NA	NA	NA
Cushing's Syndrome	1	NA	NA	NA
Crigler-Najjar syndrome type I	1	NA	NA	NA
Anemia, congenital dyserythropoietic, type II	1	NA	NA	NA
Cholestasis, progressive familial intrahepatic, 1	1	NA	NA	NA
Glucose-6-phosphate dehydrogenase deficiency	1	NA	NA	NA
Idiopathic polyneuritis	1	NA	NA	NA
Headache	1	NA	NA	NA
Myopathic carnitine deficiency	1	NA	NA	NA
Functional hypothalamic amenorrhea	1	NA	NA	NA
Stress	1	Mental Health	Mental Health/Neurological Disorders	NA
Tic disorder	1	NA	NA	NA
ACTH deficiency, isolated	1	NA	NA	NA
Adrenal hypoplasia	1	NA	NA	NA
Adrenoleukodystrophy	1	NA	NA	NA
D-Bifunctional protein deficiency	1	NA	NA	NA
Peroxisomal disorders, new type, liver	1	NA	NA	NA
Infantile Refsum's disease	1	NA	NA	NA
Hyperpipecolatemia	1	NA	NA	NA
Pseudoneonatal adrenoleukodystrophy	1	NA	NA	NA
Vitiligo	1	NA	NA	NA
Small intestinal malabsorption	1	NA	NA	NA
Small bowel bacterial overgrowth syndrome	1	NA	Infectious Disease	NA
Cervical myelopathy	1	NA	NA	NA
Febrile seizures	1	NA	NA	NA
Hyperekplexia	1	NA	NA	NA
Ethylene glycol poisoning	1	NA	NA	NA
Parkinsonian syndrome	1	NA	Mental Health/Neurological Disorders	NA
Hereditary folate malabsorption	1	NA	NA	NA
Acute myelogenous leukemia	1	NA	NA	NA
Hyperlipoproteinemia	1	NA	NA	NA
Beckwith-Wiedemann Syndrome	1	NA	NA	NA
Diabetes and Deafness, Maternally Inherited	1	NA	NA	NA
Hyperinsulinemic hypoglycemia, familial, 1, HHF1	1	NA	NA	NA
Hypoglycemia, familial neonatal	1	NA	NA	NA
Lipodystrophy	1	NA	NA	NA
Maturity onset diabetes of the young, type 2	1	NA	NA	NA
Glucoglycinuria	1	NA	NA	NA
Nonketotic Hyperglycinemia	1	NA	NA	NA
Gamma-glutamyl transpeptidase deficiency	1	NA	NA	NA
Alkaptonuria	1	NA	NA	NA
Glycerol kinase deficiency	1	NA	NA	NA
Alpha-1-antitrypsin deficiency	1	NA	NA	NA
Choledochal cysts	1	NA	NA	NA
Chronic active hepatitis	1	NA	NA	NA
Acute liver failure	1	NA	Liver Disease	NA
Glycogen storage disease	1	NA	NA	NA
Hepatobiliary diseases	1	NA	NA	NA
Intrahepatic biliary hypoplasia	1	NA	NA	NA
Portal vein obstruction	1	NA	NA	NA
Neonatal hepatitis	1	NA	NA	NA
Primary hyperoxaluria	1	NA	NA	NA
Primary hyperoxaluria II	1	NA	NA	NA
Methanol poisoning	1	NA	NA	NA
Methyl formate exposure	1	NA	NA	NA
Formic acid intoxication	1	NA	NA	NA
Galactose-1-phosphate uridyltransferase deficiency	1	NA	NA	NA
Patent Ductus Venosus	1	NA	NA	NA
Ethanolaminuria	1	NA	NA	NA
Bacterial infections	1	NA	Infectious Disease	NA
Guanosine triphosphate cyclohydrolase deficiency	1	NA	NA	NA
Tuberculosis	1	NA	Infectious Disease	NA
Hyperprolinemia, type I	1	NA	NA	NA
Hyperprolinemia, type II	1	NA	NA	NA
Saccharopinuria	1	NA	NA	NA
Lactose Intolerance	1	NA	NA	NA
Serine deficiency syndrome, infantile	1	NA	NA	NA
Ethanol intoxication	1	NA	NA	NA
Hepatic and biliary malignancies	1	NA	NA	NA
Chronic progressive external ophthalmoplegia and Kearns-Sayre syndrome	1	NA	NA	NA
3-Methylglutaconic Aciduria type IX	1	NA	NA	NA
Acute Infantile Liver Failure	1	NA	Liver Disease	NA
Coenzyme Q10 deficiency	1	NA	NA	NA
Coenzyme Q10 deficiency, primary, 1	1	NA	NA	NA
Combined oxidative phosphorylation deficiency 10	1	NA	NA	NA
Combined oxidative phosphorylation deficiency 11	1	NA	NA	NA
Combined oxidative phosphorylation deficiency 12	1	NA	NA	NA
Combined oxidative phosphorylation deficiency 14	1	NA	NA	NA
Epileptic encephalopathy, early infantile, 39	1	NA	NA	NA
Leber Optic Atrophy and Dystonia	1	NA	NA	NA
Mitochondrial Myopathy, Infantile, Transient	1	NA	NA	NA
Mitochondrial phosphate carrier deficiency	1	NA	NA	NA
Mitochondrial-encephalopathy-lactic acidosis-stroke	1	NA	NA	NA
Myoclonic epilepsy and ragged red fiber disease	1	NA	NA	NA
Acute seizures	1	NA	Mental Health/Neurological Disorders	NA
Coronary artery disease	1	Heart Disease	Heart Disease	NA
Critical illnesses	1	NA	NA	NA
Appendicitis	1	NA	Inflammation	NA
Cobalamin malabsorption	1	NA	NA	NA
Methylmalonic aciduria, cblA type	1	NA	NA	NA
Methylmalonic aciduria, cblB type	1	NA	NA	NA
Hyperinsulinism-hyperammonemia syndrome	1	NA	NA	NA
Hyperornithinemia with Gyrate Atrophy	1	NA	NA	NA
Heat stress	1	NA	NA	NA
Odontohypophosphatasia	1	NA	NA	NA
2-Aminoadipic aciduria	1	NA	NA	NA
Hyperornithinemia-hyperammonemia-homocitrullinuria	1	NA	NA	NA
Mevalonic aciduria	1	NA	NA	NA
Sodium nitrate consumption	1	NA	NA	NA
Sialidosis, normosomatic type	1	NA	NA	NA
Hepatic coma	1	NA	NA	NA
Cadmium exposure	1	NA	NA	NA
Hypogonadism	1	NA	NA	NA
Woodhouse-Sakati syndrome	1	NA	NA	NA
Proteinuria	1	NA	NA	NA
Diabetes Mellitus, Congenital Insulin-dependent, With Fatal Secretory Diarrhea; Immunodeficiency, Polyendocrinopathy, and Enteropathy, X-linked, Formerly	1	NA	NA	NA
Hypothyroidism, congenital, nongoitrous, 2	1	NA	NA	NA
Pendred Syndrome	1	NA	NA	NA
Pituitary Hormone Deficiency, Combined, 1	1	NA	NA	NA
Hydrogen sulfide poisoning	1	NA	NA	NA
5-oxoprolinase deficiency	1	NA	NA	NA
Impaired glucose tolerance	1	NA	NA	NA
congenital disorder of glycosylation CDG-Ia	1	NA	NA	NA
Nucleotide Depletion Syndrome	1	NA	NA	NA
Xanthinuria type II	1	NA	NA	NA
Cholesteryl ester storage disease	1	NA	NA	NA
3-Hydroxyisobutyric acid dehydrogenase deficiency	1	NA	NA	NA
Hydroxylysinuria	1	NA	NA	NA
Cancer with metastatic bone disease	1	Cancer	Cancer	NA
Digeorge Syndrome	1	NA	NA	NA
Sucrase-isomaltase deficiency	1	NA	NA	NA
Segawa Syndrome	1	NA	NA	NA
Aspartylglucosaminuria	1	NA	NA	NA
Familial mediterranean fever	1	NA	NA	NA
Benign prostatic hyperplasia	1	NA	NA	NA
3-Methylglutaconic Aciduria type IV	1	NA	NA	NA
3-Methylglutaconic aciduria type VII	1	NA	NA	NA
Invasive candidiasis	1	NA	Infectious Disease	NA
Multiple myeloma	1	NA	NA	NA
Methylmalonic acidemia and homocystinuria	1	NA	NA	NA
Wolfram syndrome 1	1	NA	NA	NA
Monocarboxylate transporter 1 deficiency	1	NA	NA	NA
Osteoporosis	1	NA	NA	NA
Paget's disease	1	NA	NA	NA
Spondyloenchondrodysplasia	1	NA	NA	NA
Glutamine deficiency, congenital	1	NA	NA	NA
Congenital cataracts, hearing loss, and neurodegeneration	1	NA	NA	NA
Mental retardation, enteropathy, deafness, peripheral neuropathy, ichthyosis, and keratoderma	1	NA	NA	NA
Occipital Horn Syndrome	1	NA	NA	NA
Glutaric aciduria type III	1	NA	NA	NA
Homocystinuria due to defect of N(5,10)-methylene THF deficiency	1	NA	NA	NA
Methionine adenosyltransferase deficiency	1	NA	NA	NA
Glycine N-methyltransferase deficiency	1	NA	NA	NA
Prolidase deficiency	1	NA	NA	NA
Hydroxyprolinemia	1	NA	NA	NA
Creutzfeldt-Jakob disease	1	NA	NA	NA
Sickle cell anemia	1	NA	NA	NA
Progressive supranuclear palsy	1	NA	NA	NA
Leukoencephalopathy	1	NA	NA	NA
Amphetamine psychosis	1	NA	NA	NA
Glutamate formiminotransferase deficiency	1	NA	NA	NA
Isopropyl alcohol poisoning	1	NA	NA	NA
Preterm birth	1	NA	NA	NA
Kynureninase deficiency	1	NA	NA	NA
Hypervalinemia	1	NA	NA	NA
Dermal fibroproliferative disorder	1	NA	NA	NA
Hartnup disease	1	NA	NA	NA
Myoadenylate deaminase deficiency	1	NA	NA	NA
Aldehyde dehydrogenase deficiency	1	NA	NA	NA
Pelizaeus Merzbacher Disease	1	NA	NA	NA
Aseptic meningitis	1	NA	NA	NA
Cardiopulmonary bypass	1	NA	NA	NA
Cardiac arrest	1	Heart Disease	Heart Disease	NA
D-Lactic Acidosis and Short Bowel Syndrome	1	NA	NA	NA
Glycerol intolerance syndrome	1	NA	NA	NA
Hypermanganesemia with dystonia 1	1	NA	NA	NA
Hypermanganesemia with dystonia 2	1	NA	NA	NA
Neuroinfection	1	NA	Infectious Disease	NA
Rachialgia	1	NA	NA	NA
Cerebral folate transport deficiency	1	NA	NA	NA
Hypophosphatasia	1	NA	NA	NA
Hypophosphatemia	1	NA	NA	NA
Coronary heart disease	1	Heart Disease	Heart Disease	NA
Cognitive disorders	1	NA	Mental Health/Neurological Disorders	NA
Cortical myoclonus	1	NA	NA	NA
Pentosuria	1	NA	NA	NA
Migraine	1	NA	NA	NA
Sleep apnea	1	NA	NA	NA
Neuroblastoma	1	NA	NA	NA
Oxidative stress	1	NA	NA	NA
tert-Amyl-methyl ether exposed	1	NA	NA	NA
Vessel occlusion	1	NA	NA	NA
Ileocystoplasty	1	NA	NA	NA
Meckels diverticulum	1	NA	NA	NA
Atrophic gastritis	1	NA	NA	NA
Chronic pancreatitis	1	NA	NA	NA
Megaloblastic anemia 1	1	NA	NA	NA
Eczema	1	NA	NA	NA
Dimethyl sulfide poisoning	1	NA	NA	NA
Benzene exposure	1	NA	NA	NA
Hepatitis	1	NA	NA	NA
Trauma	1	NA	NA	NA
Depersonalization disorder	1	NA	Mental Health/Neurological Disorders	NA
Prader-Willi syndrome	1	NA	NA	NA
Cardiopulmonary resuscitation	1	NA	NA	NA
Melanoma	1	Cancer	Cancer	NA
Sarcoma	1	Cancer	Cancer	NA
Ischemic heart disease	1	Heart Disease	Heart Disease	NA
Cervical cancer	1	Cancer	Cancer	NA
Cholangiocarcinoma	1	NA	NA	NA
Gamma-glutamyltransferase deficiency	1	NA	NA	NA
Macular degeneration	1	NA	NA	NA
Angina	1	Heart Disease	Heart Disease	NA
Peripheral vascular disease	1	NA	NA	NA
Dimethyl sulfone supplementation	1	NA	NA	NA
Guillain-Barré syndrome	1	NA	NA	NA
beta-Mannosidosis	1	NA	NA	NA
Beta-thalassemia	1	NA	NA	NA
Aldosteronism	1	NA	NA	NA
Methylmalonyl-CoA mutase deficiency	1	NA	NA	NA
Cobalamin A disease	1	NA	NA	NA
Methylmalonic aciduria and homocystinuria, cblC type	1	NA	NA	NA
Bulimia nervosa	1	NA	NA	NA
Minimal brain dysfunction	1	NA	NA	NA
Erythropoietic protoporphyria	1	NA	NA	NA
Hemochromatosis, type 1	1	NA	NA	NA
Acrodermatitis enteropathica	1	NA	NA	NA
Multiple carboxylase deficiency	1	NA	NA	NA
Lymphosarcomatosis	1	NA	NA	NA
Refractory anemia	1	NA	NA	NA
